# An Inducible *Cre* Mouse with Preferential Activity in Vascular Smooth Muscle Evades a Previously Lethal Intestinal Phenotype

**DOI:** 10.1101/2022.02.03.479061

**Authors:** Ganesh D. Warthi, Jessica L. Faulkner, Jaser Doja, Amr R. Ghanam, Pan Gao, Allison C. Yang, Orazio J. Slivano, Candee T. Barris, Taylor C. Kress, Scott D. Zawieja, Susan H. Griffin, Xiaoling Xie, Alan Ashworth, Christine K. Christie, William B. Bryant, Ajay Kumar, Michael J. Davis, Xiaochun Long, Lin Gan, Eric J. Belin de Chantemèle, Qing Lyu, Joseph M. Miano

## Abstract

All smooth muscle cell (SMC) restricted *Cre* mice recombine floxed alleles in vascular and visceral SMCs. We generated a new tamoxifen-inducible *CreER^T2^* mouse, *Itga8-CreER^T2^*, and compared its activity to the widely used *Myh11-CreER^T2^* mouse. Both *CreER^T2^* mice showed similar activity in vascular SMCs; however, *Itga8-CreER^T2^* displayed limited activity in visceral SMC-containing tissues (*e.g.*, intestine). *Myh11-CreER^T2^* (but not *Itga8-CreER^T2^*) mice displayed high levels of CreER^T2^ protein, tamoxifen-independent activity, and an altered transcriptome. Whereas *Myh11-CreER^T2^*-mediated knockout of *Srf* resulted in a lethal intestinal phenotype, loss of *Srf* with *Itga8-CreER^T2^* (*Srf^Itga8^*) revealed viable mice with attenuated vascular SMC contractile gene expression, but no evidence of intestinal pathology. Male and female *Srf^Itga8^* mice presented with vascular contractile incompetence; however, only male *Srf^Itga8^* mice showed systemic changes in blood pressure. These results establish the *Itga8-CreER^T2^* mouse as an alternative to existing SMC *Cre* strains, including *Myh11-CreER^T2^*, where SMC gene loss results in visceral myopathies that obfuscate accurate phenotyping in vascular SMCs.
