## Supplemental Table 1 for "An Inducible *Cre* Mouse with Preferential Activity in Vascular Smooth Muscle Evades a Previously Lethal Intestinal Phenotype"

### Sheet: Sheet1
Supplementary Table 2. List of Floxed Alleles crossed with indicated SMC Cre Drivers (updated 2-3-22)
Allele	Cre	PMID		Cre Drivers	No. of Floxed Alleles
Gucy1a1	Sm22-Cre1	11997476		Sm22	205
Lrp1	Sm22-Cre1	12690199		Myh11	124
Cacna1c	Sm22-Cre6	14609949		Acta2	35
Srf	Sm22-Cre2	15569937		Myocd	2
Gata6	Sm22-Cre3	16557299
Gja1	Sm22-Cre6	16595547
Mdm2	Sm22-Cre6	16729027
Mdm4	Sm22-Cre6	16729027
Tgfbr2	Sm22-Cre1	16887142
Hbegf	Sm22-Cre1	17010937
Gja1	Myh11-Cre1	17332489
Smad5	Sm22-Cre1	17456754
Pten	Sm22-Cre1	18340011
Nf1	Sm22-Cre3	17967772
Srf	Sm22-Cre6	18054566
Bmpr1a	Sm22-Cre7	18079409
Il4ra	Myh11-Cre1	17222057
Hey2	Sm22-Cre1	17468400
Gna13	Myh11-Cre2	18084302		Key: SMC Cre Driver Mouse
Gnaq	Myh11-Cre2	18084302		Sm22-Cre1=Holtwick et al, PNAS, 2002
Pten	Sm22-Cre2	17496901		Sm22-Cre2=Miano et al, PNAS, 2004
Smarca4	Sm22-Cre1	18267097		Sm22-Cre3=Lepore et al, Genesis, 2005
Prkg1	Sm22-Cre1	18420996		Sm22-Cre4=Zhang et al, ATVB, 2006
Stk11	Sm22-Cre6	18311138		Sm22-Cre5=Langlois et al, Transgenic Res, 2010
Unc5b	Sm22-Cre1	18223200		Sm22-Cre6=Kuhbandner et al, Genesis, 2000
Notch2	Sm22-Cre1	18330927		Sm22-Cre7=El-Bizri, Circ. Res, 2008
Nr3c1	Sm22-Cre1	18434569		Sm22-Cre8= Eric Olson unpublished
Mlck	Sm22-Cre6	18586037		Myh11-Cre1=Regan et al, Circ. Res, 2000
Pdgfra	Sm22-Cre1	18606782		Myh11-Cre2=Wirth et al, Nat. Med, 2008
Pdgfrb	Sm22-Cre1	18606782		Myh11-Cre3=Xin et al, Physiol. Genomics, 2002
Pdgfrb	Myocd-Cre	18606782		Acta2-Cre1=Wendling et al, Genesis, 2008
Tfam	Sm22-Cre6	18622043		Acta2-Cre2=Wu et al, Respir. Res, 2007
Bmpr1a	Sm22-Cre2	18667463		Acta2-Cre3=Yang et al, Lett Biotechnol, 2005
Grk2	Myh11-Cre3	18723764		Acta2-Cre4=LeBleu et al, Nat Med 2013
Pparg	Sm22-Cre1	19075043		Acta2-rtTA + TetO-Cre=Chen et al, JCI 2012
Pparg	Sm22-Cre4	19364979		Myocd-Cre=Long et al, PNAS, 2007
Dag1	Myh11-Cre1	19797173
Notch1	Myh11-Cre3	19433762
Pkd1	Sm22-Cre1	19879844
Eng	Sm22-Cre2	19705428
Foxm1	Myh11-Cre3	19835856
Kcnma1	Myh11-Cre2	19220851
Tf	Sm22-Cre2	18931346
Slc3a2	Sm22-Cre3	19841087
Efemp2	Sm22-Cre1	20019329
Stat3	Sm22-Cre6	20038813
Adam17	Sm22-Cre1	20110534
Gucy1b1	Myh11-Cre2	20065162
Ncx1	Myh11-Cre3	20173044
Sod3	Myh11-Cre2	21730294
Nf1	Sm22-Cre1	20160346
Arhgef1	Myh11-Cre2	20098430
Tgfbr2	Sm22-Cre5	20213136
Dicer	Myh11-Cre2	20378849
Klf4	Sm22-Cre4	20439457
Ar	Myh11-Cre3	20444943
Jag1	Sm22-Cre1	21068062
Ppard	Sm22-Cre4	21205987
Tsc1	Sm22-Cre1	21212099
Msx1	Sm22-Cre4	21693521
Msx2	Sm22-Cre4	21693521
Agtr1a	Sm22-Cre1	21242463
Jak2	Sm22-Cre8	21354995
Dicer	Sm22-Cre1	21371421
Smarca4	Myh11-Cre3	21518954
Dicer	Myh11-Cre3	21533178
Ilk	Sm22-Cre3	21778429
Atp1a2	Sm22-Cre1	21856916
Atp2b1	Sm22-Cre1	22311909
Tra2b	Sm22-Cre3	22437831
Adora1	Sm22-Cre1	22896040
Dgcr8	Sm22-Cre1	22511778
Ndst1	Sm22-Cre3	22555965
Efnb1	Myh11-Cre3	22393061
Nr3c2	Acta2-Cre1	22922412
Rgs2	Myh11-Cre2	22354966
Smad4	Sm22-Cre1	22772757
Smad4	Myh11-Cre2	22772757
Runx2	Sm22-Cre1	22773442
Yap1	Sm22-Cre1	22922963
Stim1	Sm22-Cre4	23159931
Stim2	Sm22-Cre4	23159931
Ptges	Sm22-Cre1	23204105
Esr1	Sm22-Cre1	23204329
Egfr	Sm22-Cre1	23248150
Drosha	Sm22-Cre1	23637774
Myc	Myh11-Cre3	23967208
Nfkbib	Sm22-Cre4	23702880
Smad1	Sm22-Cre1	23478097
Pthlh	Acta2-Cre1	23720345
Itgb1	Sm22-Cre6	23887637
Hif1a	Sm22-Cre1	23918749
Foxf1	Myh11-Cre3	23946491
Slc20a1	Sm22-Cre1	23968976
Klf15	Sm22-Cre3	23999430
Ntf3	Sm22-Cre1	24068045
Mylk1	Myh11-Cre3	24151072
Efnb2	Sm22-Cre3	24298057
Lpp3	Sm22-Cre3	23104851
Prdm6	Sm22-Cre1	24278461
Tbxa2r	Sm22-Cre4	23150508
Nr3c2	Sm22-Cre1	24296280
Ikbkb	Sm22-Cre1	24799533
Rac1	Myh11-Cre2	25288640
Cdc42	Myh11-Cre2	25288640
Rac1	Sm22-Cre6	24297853
Tgfbr2	Myh11-Cre2	24401272
Mir143-145	Myh11-Cre3	24855947
Ano1	Myh11-Cre2	24401273
Ednra	Sm22-Cre1	24412386
Ptgs2	Sm22-Cre3	24519928
Calcrl	Sm22-Cre1	25010197
Kcnj8	Myh11-Cre3	24914196
Kcnj8	Sm22-Cre1	24914196
Ntn1	Sm22-Cre1	24937433
Ppp1r12a	Acta2-Cre2	24951589
Tgfb1i1	Myh11-Cre2	24811612
Vdr	Myh11-Cre2	25015343
Eng	Myh11-Cre2	25082229
Alk1	Myh11-Cre2	25082229
Edn1	Sm22-Cre2	25399435
Camk2d	Sm22-Cre1	26089028
Camk2g	Sm22-Cre1	26089028
Itga5	Sm22-Cre1	25670798
Itgav	Sm22-Cre1	25670798
Rxfp1	Sm22-Cre1	25715795
Cxcr4	Sm22-Cre1	26017770
Pik3ca	Sm22-Cre1	25908763
Adamts9	Sm22-Cre1	26027930
Lrp6	Sm22-Cre1	26034040
Reck	Sm22-Cre1	26658478
Nrp1	Sm22-Cre3	25882068
Ltbr	Sm22-Cre3	26084025
Kcnma1	Sm22-Cre3	26537348
Senp1	Sm22-Cre3	26596471
Sod2	Sm22-Cre6	25948732
Agtr1a	Sm22-Cre6	26160957
Ddit3	Sm22-Cre4	25872946
Tlr4	Sm22-Cre4	25747352
Foxf2	Myh11-Cre3	25631042
Ephb4	Myh11-Cre3	25903126
Col5a2	Myh11-Cre3	25987251
Tsc1	Acta2-Cre1	25434723
Esr1	Acta2-Cre1	26316608
Tgfbr2	Acta2-Cre1	26494233
Myocd	Myh11-Cre2	25805819
Akt1	Myh11-Cre2	25868464
Stat5a	Sm22-Cre1	25470773
Stat5b	Sm22-Cre1	25470773
Errfl1	Sm22-Cre1	25574067
Pdk1	Acta2-Cre3	25601552
Atg7	Sm22-Cre1	25576626
Ncx1	Myh11-Cre2	25626872
Mir17-92	Sm22-Cre1	25647182
Pdlim5	Sm22-Cre1	25647182
Ptger3	Sm22-Cre1	25664856
Klf4	Myh11-Cre2	25985364
Hgs	Acta2-Cre3	26078721
Thbd	Sm22-Cre1	26338301
Sirt1	Sm22-Cre4	26376991
Srf	Myh11-Cre3	26424044
Arntl	Sm22-Cre4	25485682
Cxcr4	Myh11-Cre2	27331810
Cftr	Sm22-Cre1	26119592
Frs2a	Sm22-Cre1	27189169
Ctnnb1	Sm22-Cre1	27499244
Itpr1	Myh11-Cre3	27777977
Itpr2	Myh11-Cre3	27777977
Itpr3	Myh11-Cre3	27777977
Lamc1	Sm22-Cre1	27808256
Igf1	Sm22-Cre1	27438786
Hsd11b1	Sm22-Cre3	26465199
Pkn2	Sm22-Cre3	26774483
Fat1	Sm22-Cre3	27828948
Lepr	Sm22-Cre6	26936780
Tbx4	Acta2-Cre1	27400124
Ptger4	Acta2-Cre1	27245461
Smad4	Acta2-Cre2	26699655
Egfr	Myh11-Cre2	26438881
Notch2	Myocd-Cre	26453897
Piezo	Sm22-Cre1	26526998
Piezo	Myh11-Cre2	26526998
Flna	Myh11-Cre2	26526998
Casr	Sm22-Cre1	26538090
Rbpj	Sm22-Cre1	26742650
Hif1a	Sm22-Cre7	23513056
Hdac1	Sm22-Cre1	26832969
Ppp1r12a	Myh11-Cre2	26847850
Ace	Sm22-Cre1	27055902
Itga8	Acta2-rtTA + TetO-Cre	27092791
Fbln5	Acta2-rtTA + TetO-Cre	27124299
Pou5f1	Myh11-Cre2	27183216
Prkaa1	Sm22-Cre1	27256105
Notch3	Myh11-Cre2	27296994
Cxcr4	Sm22-Cre2	27340942
Prkaa2	Sm22-Cre1	27439892
Efnb2	Myh11-Cre2	27530629
Cavin4	Sm22-Cre1	27546070
Plk1	Myh11-Cre3	27662907
Atf4	Myh11-Cre3	27812542
Tgfbr1	Myh11-Cre2	27739498
Klf5	Sm22-Cre1	27910161
Gnas	Acta2-Cre2	28043906
Gnas	Sm22-Cre6	28043906
Ednrb	Sm22-Cre1	28028193
Pofut1	Sm22-Cre1	28924218
Hdac9	Sm22-Cre1	29520069
Npr2	Sm22-Cre4	28049696
Prdm16	Acta2-Cre1	29019320
Tfpi	Acta2-Cre2	27875740
Egln1	Myh11-Cre2	27919930
Irs1	Sm22-Cre1	28003360
Irs2	Sm22-Cre1	28003360
Nedd4	Sm22-Cre1	28029182
Arhgap42	Myh11-Cre2	28112683
Col5a1	Myh11-Cre2	28283548
Ctnnb1	Myh11-Cre2	28302627
Nampt	Myh11-Cre3	28356339
Tp53	Acta2-Cre1	28362832
Mmp14	Sm22-Cre1	28735290
Akt2	Myh11-Cre2	29025710
Srsf1	Sm22-Cre1	28799539
Srsf1	Acta2-Cre2	28799539
Irf4	Sm22-Cre1	28851732
Nrp2	Sm22-Cre6	28194441
Adora2b	Sm22-Cre1	29910735
Grin1	Sm22-Cre4	29444988
Dbn1	Sm22-Cre4	29931051
Nalcn	Myh11-Cre3	30021195
Dnmt1	Myh11-Cre3	29700293
Alk5	Acta2-Cre1	29456135
Foxf1	Acta2-Cre1	29642003
Fn1	Acta2-Cre1	30036393
Lrp1	Acta2-Cre1	30354243
Igf1r	Sm22-Cre4	30354209
Pkd2	Myh11-Cre2	30511640
Cd38	Acta2-Cre3	30619097
Uhrf1	Myh11-Cre2	29558369
Stim1	Sm22-Cre1	29360991
Bcl6	Sm22-Cre1	30140283
Cav1	Myh11-Cre2	30026274
Dgcr8	Acta2-Cre1	29362439
Emilin1	Myh11-Cre2	30354220
Erbb4	Sm22-Cre1	29528383
Foxm1	Myh11-Cre2	29664678
Gjc1	Myh11-Cre2	30355030
Il1r1	Myh11-Cre2	30038218
Kcnj13	Myh11-Cre2	30022023
Notch2	Myh11-Cre2	29853569
Pin1	Acta2-Cre2	29269260
Rcan1	Myh11-Cre2	30442942
Selenop	Sm22-Cre1	29636330
Arnt	Sm22-Cre3	29858371
Scap	Sm22-Cre1	30462530
Tp53	Myh11-Cre2	30807606
Mdm4	Myh11-Cre2	30807606
Xbp1	Sm22-Cre1	30943188
Ano1	Myh11-Cre3	30862712
Tead1	Sm22-Cre1	31024075
Shp2	Sm22-Cre1	31634485
Fn1	Sm22-Cre1	31763999
Tcf21	Myh11-Cre2	31359001
Ryr2	Sm22-Cre6	31030596
Ptger4	Myh11-Cre2	30948641
Prkcd	Myh11-Cre2	30739581
Nrp1	Myh11-Cre2	30649916
Noxa1	Sm22-Cre4	30576919
Nlrp3	Sm22-Cre6	30587058
Nfat5	Myh11-Cre2	30383452
Mapk14	Myh11-Cre2	30771750
Lmo7	Myh11-Cre2	30586711
Klf11	Myh11-Cre2	30602303
Gata6	Myh11-Cre2	30943773
Eln	Sm22-Cre1	31590613
Dhx9	Sm22-Cre1	31116584
Dgkz	Myh11-Cre3	31481522
Cyb5r3	Myh11-Cre2	31821458
Capn4	Myh11-Cre2	31088299
Bdnf	Myh11-Cre2	30351991
Fbxw7	Sm22-Cre1	31445163
Bbs1	Myh11-Cre2	31422694
Atg5	Sm22-Cre1	30943775
Ano1	Acta2-Cre2	31175367
Adamts8	Sm22-Cre1	31556812
Znf148	Myh11-Cre2	30580567
Tead1	Myh11-Cre2	30801233
Mapk1	Myh11-Cre2	31877781
Mapk3	Myh11-Cre2	31877781
Parp1	Acta2-Cre2	31924749
Cacna1c	Myh11-Cre2	31919478
Ptgdr	Sm22-Cre1	31917615
Jag1	Myh11-Cre2	31913453
Jak2	Sm22-Cre1	31943454
Gprc5b	Myh11-Cre2	31941358
Trpc3	Myh11-Cre2	31964991
Ripk3	Sm22-Cre1	31953345
Asah1	Sm22-Cre4	32015399
Tsc1	Myh11-Cre2	32039915
Fstl1	Acta2-Cre2	32078339
Elavl1	Acta2-Cre2	32075416
Adk	Myh11-Cre2	32065618
Socs3	Sm22-Cre1	32140621
Pth1r	Sm22-Cre1	32160132
Stat1	Myh11-Cre2	32175700
Pik3c2a	Sm22-Cre1	32192434
Creb	Sm22-Cre1	32313640
Tfeb	Myh11-Cre2	32354235
Nf2	Sm22-Cre	32422606
Fermt2	Sm22-Cre	32483447
Fermt2	Myh11-Cre2	32483447
Hic1	Acta2-Cre1	32554530
Pdcd10	Sm22-Cre3	32640906
Ryr2	Myh11-Cre3	32669538
Twist1	Sm22-Cre1	32692930
Smarcd1	Myh11-Cre2	32787523
Pggt1b	Sm22-Cre	32851097
Yap1	Myh11-Cre2	32992050
Taz	Myh11-Cre2	32992050
Nfatc3	Myh11-Cre2	32997513
Csf1	Sm22-Cre1	33086870
Tet2	Sm22-Cre1	33207953
Ido	Sm22-Cre1	33272024
Alk1	Sm22-Cre1	33334130
Rptor	Myh11-Cre2	33356400
Myl9	Acta2-Cre2	33424621
Hey1	Sm22-Cre1	33454003
Bcl11b	Myh11-Cre2	33530702
Setd2	Sm22-Cre	33658391
Mapk14	Sm22-Cre2	33667992
Sirt7	Sm22-Cre1	33678753
Pkm	Myh11-Cre2	33691477
Tfam	Myh11-Cre2	33709773
Anxa1	Sm22-Cre1	33757117
Aldh1a3	Sm22-Cre8	33764154
Adh5	Sm22-Cre1	33780653
Kit	Myh11-Cre2	33781566
Tmsb4x	Myh11-Cre2	33784254
Atg7	Myh11-Cre2	33819456
Ptk2	Myh11-Cre2	33839758
Dkk1	Sm22-Cre	33867842
Ulk1	Sm22-Cre1	33985412
Rnf34	Sm22-Cre1	34015492
Itga9	Sm22-Cre	34027892
Ifng	Sm22-Cre1	34048810
Cxcl12	Sm22-Cre1	34072818
Tet2	Myh11-Cre2	34111946
Rgs5	Myh11-Cre2	34359918
Limk2	Acta2-Cre2	34353741
Ilf3	Sm22-Cre	34343541
Med23	Acta2-Cre4	34341334
Ppara	Sm22-Cre1	34381883
Wnt5a	Acta2-Cre1	34451852
Adar	Myh11-Cre2	34551587
Pink1	Myh11-Cre2	34576157
Has3	Myh11-Cre2	34615369
Lamtor1	Sm22-Cre6	34604241
Prmt1	Sm22-Cre6	34635781
Mir214	Sm22-Cre1	34637552
Cnr1	Acta2-Cre2	34655603
Panx1	Myh11-Cre2	34668529
Cmklr1	Sm22-Cre1	34689593
Pcsk9	Myh11-Cre2	34809446
Wnt5a	Sm22-Cre1	34886684
Zeb2	Myh11-Cre2	34990206
Pde4d	Sm22-Cre4	35058564
Cth	Sm22-Cre6	35090378
